# *Hippocampal Egr1*-dependent neuronal ensembles negatively regulate motor learning

**DOI:** 10.1101/2020.11.26.399949

**Authors:** Veronica Brito, Enrica Montalban, Anika Pupak, Mercè Masana, Silvia Ginés, Jordi Alberch, Claire Martin, Jean-Antoine Girault, Albert Giralt

## Abstract

Motor skills learning is classically associated with brain regions including cerebral and cerebellar cortices and basal ganglia. Less is known about the role of the hippocampus in the acquisition and storage of motor skills. Here we show that mice receiving a long-term training in the accelerating rotarod display marked transcriptional changes in the striatum and hippocampus when compared with short-term trained mice. We identify *Egr1* as a modulator of gene expression in the hippocampus during motor learning. Using mice in which neural ensembles are permanently labeled in an *Egr1* activity-dependent fashion we identify ensembles of *Egr1*-expressing pyramidal neurons in CA1 activated in short- and long-term trained mice in the rotarod task. When *Egr1* is downregulated or these neuronal ensembles are depleted, motor learning is improved whereas their chemogenetic stimulation impairs motor learning performance. Thus, *Egr1* organizes specific CA1 neuronal ensembles during the accelerating rotarod task that limit motor learning.
