## Supplementary table 2 for "*Hippocampal Egr1*-dependent neuronal ensembles negatively regulate motor learning"

### Sheet: Pathways enriched in STR
		Non trained mice							Short term trained mice					Long term trained mice
Panther Pathway	overlap	expected	Over/under	Fold enrichment	p-value	FDR	overlap	expected	Over/under	Fold enrichment	p-value	FDR	overlap	expected	Over/under	Fold enrichment	p-value	FDR
Dopamine receptor mediated signaling pathway (P05912)	19/55	5.66	+	3.36	3.49e-05	0.000964	17/55	5.54	+	3.07	0.000212	0.00587	17/55	4.59	+	3.7	2.51e-05	0.000832
Enkephalin release (P05913)	12/35	3.6	+	3.33	0.000991	0.0165	11/35	3.52	+	3.12	0.00241	0.0333	11/35	2.92	+	3.77	0.000589	0.0109
Angiotensin II-stimulated signaling through G proteins and beta-arrestin (P05911)	12/39	4.01	+	2.99	0.00212	0.0252	12/39	3.93	+	3.06	0.0018	0.0299	11/39	3.25	+	3.38	0.00124	0.0172
Histamine H1 receptor mediated signaling pathway (P04385)	13/45	4.63	+	2.81	0.00225	0.0249	n.d	n.d	n.d	n.d	n.d	n.d	8/26	2.17	+	3.69	0.00362	0.04
5HT2 type receptor mediated signaling pathway (P04374)	19/65	6.99	+	2.72	0.000548	0.0114	n.d	n.d	n.d	n.d	n.d	n.d	n.d	n.d	n.d	n.d	n.d	n.d
Beta2 adrenergic receptor signaling pathway (P04378)	12/45	4.63	+	2.59	0.00561	0.0444	n.d	n.d	n.d	n.d	n.d	n.d	n.d	n.d	n.d	n.d	n.d	n.d
Beta1 adrenergic receptor signaling pathway (P04377)	12/45	4.63	+	2.59	0.00561	0.0424	n.d	n.d	n.d	n.d	n.d	n.d	n.d	n.d	n.d	n.d	n.d	n.d
Endogenous cannabinoid signaling (P05730)	9/26	2.67	+	3.37	0.00395	0.0328	n.d	n.d	n.d	n.d	n.d	n.d	n.d	n.d	n.d	n.d	n.d	n.d
Nicotine pharmacodynamics pathway (P06587)	n.d	n.d	n.d	n.d	n.d	n.d	n.d	n.d	n.d	n.d	n.d	n.d	9/34	2.84	+	3.17	0.00481	0.0499
PI3 kinase pathway (P00048)	n.d	n.d	n.d	n.d	n.d	n.d	n.d	n.d	n.d	n.d	n.d	n.d	13/52	4.34	+	3	0.0012	0.0181
PDGF signaling pathway (P00047)	n.d	n.d	n.d	n.d	n.d	n.d	n.d	n.d	n.d	n.d	n.d	n.d	25/143	11.93	+	2.09	0.0019	0.0243

### Sheet: Pathways enriched in HIPP
		Non trained mice							Short term trained mice					Long term trained mice
Panther Pathway	overlap	expected	Over/under	Fold enrichment	p-value	FDR	overlap	expected	Over/under	Fold enrichment	p-value	FDR	overlap	expected	Over/under	Fold enrichment	p-value	FDR
Synaptic vesicle trafficking (P05734)	15/29	3.45	+	4.35	2.73e-05	0.000754	14/29	3.54	+	3.96	0.000115	0.00211	13/29	4.09	+	3.18	0.0012	0.0117
GABA-B receptor II signaling (P05731)	15/38	4.52	+	3.32	0.000294	0.00376	15/38	4.64	+	3.24	0.000378	0.00448	16/38	5.36	+	2.99	0.000588	0.00697
Ionotropic glutamate receptor pathway (P00037)	20/51	6.06	+	3.3	3.33e-05	0.00069	22/51	6.22	+	3.54	5.96e-06	0.00033	27/51	7.19	+	3.76	3.09e-07	2.56e-05
Alpha adrenergic receptor signaling pathway (P00002)	9/23	2.73	+	3.29	0.00492	0.0314	9/23	2.81	+	3.21	0.00573	0.0352	10/23	3.24	+	3.08	0.00512	0.0293
Metabotropic glutamate receptor group I pathway (P00041)	9/24	2.85	+	3.15	0.00614	0.0378	9/24	2.93	+	3.07	0.00714	0.0423	n.d	n.d	n.d	n.d	n.d	n.d
Axon guidance mediated by netrin (P00009)	12/35	4.16	+	2.88	0.00303	0.0229	13/35	4.27	+	3.04	0.00143	0.0113	14/35	4.93	+	2.84	0.00187	0.0155
Cytoskeletal regulation by Rho GTPase (P00016)	27/79	9.39	+	2.87	1.85e-05	0.00077	24/79	9.64	+	2.49	0.000325	0.0045	26/79	11.14	+	2.33	0.000472	0.00653
Ras Pathway (P04393)	22/70	8.32	+	2.64	0.000234	0.00323	21/70	8.54	+	2.46	0.00097	0.00895	23/70	9.87	+	2.33	0.00123	0.0113
Metabotropic glutamate receptor group III pathway (P00039)	21/68	8.08	+	2.6	0.000384	0.00375	23/68	8.29	+	2.77	0.000112	0.00232	26/68	9.59	+	2.71	5.4e-05	0.0015
Angiogenesis (P00005)	43/69	20.09	+	2.14	2.77e-05	0.000657	39/169	20.62	+	1.89	0.000694	0.0072	45/169	23.83	+	1.89	0.000337	0.00509
Integrin signalling pathway (P00034)	43/190	22.59	+	1.9	0.000361	0.00374	41/190	23.18	+	1.77	0.00188	0.0136	50/190	26.79	+	1.87	0.000228	0.00474
Axon guidance mediated by Slit/Robo (P00008)	n.d	n.d	n.d	n.d	n.d	n.d	9/24	2.93	+	3.07	0.00714	0.0408	n.d	n.d	n.d	n.d	n.d	n.d
Muscarinic acetylcholine receptor 1 and 3 signaling pathway (P00042)	n.d	n.d	n.d	n.d	n.d	n.d	n.d	n.d	n.d	n.d	n.d	n.d	20/61	8.6	+	2.33	0.00196	0.0155
Thyrotropin-releasing hormone receptor signaling pathway (P04394)	n.d	n.d	n.d	n.d	n.d	n.d	n.d	n.d	n.d	n.d	n.d	n.d	20/62	8.74	+	2.29	0.00222	0.0167
5HT2 type receptor mediated signaling pathway (P04374)	n.d	n.d	n.d	n.d	n.d	n.d	n.d	n.d	n.d	n.d	n.d	n.d	21/68	9.59	+	2.19	0.00311	0.0191
