## Supplementary table 4 for "*Hippocampal Egr1*-dependent neuronal ensembles negatively regulate motor learning"

### Sheet:  up DEG Hip LTT
Term	Overlap	P-value	Adjusted P-value	Odds Ratio	Combined Score	Genes
SP1 (mouse)	518/2360	8.59084e-18	2.80061e-15	1.39804	54.937	RB1;NCKAP1;TRIO;ITSN1;1700001L19RIK;FGFRL1;GLS;SAMD14;UBASH3B;NAMPT;PRKACA;FAM19A5;UNC5A;CACNA2D1;PRKCE;HPCAL1;EML4;GPR162;PRKAR1B;DDIT4;ATF7;CTBP2;PDGFA;AGAP3;IQGAP2;SLC5A3;ADAMTS14;GRIN2A;LARP1;KCNMB4;PIP5K1B;PIP5K1C;RREB1;HOMER2;INCA1;RAB3IP;NR2F1;LNPEP;NR2F2;NR2F6;FOSL2;MLLT11;PPFIBP1;MEX3B;GJB2;CPEB1;LYPD6B;TDP1;FXYD7;CDK14;GABRB3;ZFP367;KCNC2;PHF20;KCNC3;KCNC4;EFCAB6;SMG7;EEA1;RNF157;C77080…
EGR1 (mouse)	371/1617	1.093e-15	1.78159e-13	1.46138	50.3445	RB1;NCKAP1;FAAH;TRIO;CMAS;TMEM200A;ZDHHC5;IKZF2;ADARB2;FGFRL1;GLS;HTR7;DPYSL4;UBASH3B;RUSC1;BSN;SOX5;ATG3;1110008P14RIK;UNC13A;CACNA2D1;PRKCD;COL23A1;FIBCD1;HPCAL1;MMD2;EBF4;HPCAL4;EML4;FNDC5;EID1;TCERG1L;ARMC6;ORAI2;ACOT2;KCNQ4;HECA;KDELR2;KCTD12;NBL1;ACOT5;KCTD15;PFN2;CDS1;MTMR1;NUMBL;NRN1;MTMR3;PAXIP1;TMEM63B;ZBTB1;PDGFA;AGAP3;SLC5A3;ADAMTS14;NUAK1;PGBD5;STC2;VPS8;ALX4;GSE1;KCNMB4;KCNN2;CEP192…
SMAD4 (mouse)	358/1580	2.49304e-14	2.03183e-12	1.4432	45.2049	ITSN2;SLC23A2;NCKAP1;ERRFI1;PANK1;ITSN1;COL12A1;ZDHHC5;RAPH1;ADARB1;IKZF2;GLS;ISLR;RNF115;PRKACA;EPHB2;FAM19A5;EPHB3;PAQR9;UNC5A;STARD7;SFMBT1;CACNA2D1;PRKCE;COL23A1;EBF4;ANK1;MED7;ADCY9;FNDC4;TCERG1L;HECA;KDELR2;NBL1;ACOT5;KCTD15;FREM3;TSHZ3;MYCBP2;9030612E09RIK;ZBTB1;AGAP3;IQGAP2;TTBK1;MED12L;UBE2J1;TMTC4;NUAK1;LARP1;PRRC1;PGBD5;PRKAR2A;HIVEP1;GSE1;TRPM4;RAB11FIP5;BANP;JUN;HOMER2;STAC;INCA1;RAB…
TEAD2 (mouse)	337/1591	9.66519e-10	5.25142e-08	1.34915	28.0047	SLC23A2;CERK;MAML2;ZFP608;IKZF2;CRHBP;RNF112;LGALS1;RASSF5;DPYSL3;HOMER3;KIF21A;KIF21B;PTGDS;AGFG1;EPHA6;FBXO2;PRKCE;ISLR2;RFX3;MMD2;ANK2;EBF4;DKK3;AR;BIN1;PAPPA;ORAI3;DDIT4;KCNQ4;ZFP9;ZFPM2;KCTD15;COL13A1;TMEM63B;CTBP2;TSHZ3;IGSF3;9030612E09RIK;ZBTB1;PDGFA;BAZ2A;LYPD6;MED12L;GIGYF2;TMTC4;HSD11B1;ABR;NUAK1;CYP4X1;RNF216;LDHD;KCNN1;GSE1;HIVEP3;RREB1;TRPM3;PEA15A;ZRANB3;JUN;BCL11A;RAB3IP;NR2F1;NR2F…
SP3 (mouse)	211/1129	0.00301232	0.0426964	1.19039	6.91026	AHCYL2;NPFFR1;CPNE4;1700001L19RIK;RABGEF1;GJA1;HTR7;DPYSL3;CCBE1;KCNK10;RPL21;SLC6A15;FIBCD1;ACSL4;GTPBP4;RUNX2;MED7;GPR162;BIN1;PADI2;TAGLN3;KCTD15;ASTN1;NUMBL;EPHA10;SDC4;IGSF3;6430548M08RIK;AKR1C18;PLA2G7;KLK8;CRHR1;ABR;TERT;NHLH1;GSE1;HIVEP2;RREB1;SLC19A2;PEA15A;ATP6V0A1;TBC1D8B;RTBDN;NTNG2;IQSEC2;NR2F1;RASSF8;SLC16A14;GRIN2D;GJB2;WNK2;ECHDC1;SERPINI1;TECPR2;FBXL7;KCNC3;ZFAND2A;FMN2;ARHGAP5;S…

### Sheet: up DEG Str LTT
Term	Overlap	P-value	Adjusted P-value	Odds Ratio	Combined Score	Genes
SP1 (mouse)	441/2360	1.28411e-14	4.18621e-12	1.39088	44.4888	PI4K2B;CNTFR;SERPINE2;TMEM200B;TRRAP;ZDBF2;PREX1;HTR6;NUB1;PPP4R1;MPRIP;PPP4R4;FAM110B;PKNOX1;JUNB;ANKS1B;GAMT;IAH1;CACNA2D3;REV1;FNDC3B;RFX2;AFAP1;ZFYVE21;SOX11;RFX1;BCR;ARMC2;EML5;DDIT3;TYRO3;FAR1;PRR18;TTYH3;CRABP2;TARSL2;PNP2;MEPCE;AGAP1;NEDD4L;PRKCZ;OAZ1;KCNMB1;ST3GAL4;NKX2-1;RHBDL3;ZBTB7A;WNT10B;PHC2;PLK5;CADM4;FZD2;ACE;HOMER1;FZD5;LRBA;STARD10;PBX3;PBX2;NFATC2;IRF2BP2;NR1D2;BBIP1;HNRNPL;XK…
EGR1 (mouse)	303/1617	2.59715e-10	4.23335e-08	1.39475	30.784	GLTP;CNTFR;PGAP1;TMEM200B;TRRAP;SLC4A4;DCAF4;TXNDC16;ZFYVE28;RPS6KA3;HTR6;PPP4R1;RASSF3;BBX;FBXO3;FBXO5;PKNOX1;EPHB1;MBNL1;EPHA8;CACNA2D3;FNDC3B;CACNA2D2;AP1AR;8030462N17RIK;MAPK8IP1;NUP93;EML5;ARC;SPINT1;RFX7;RRAGD;FAR1;SIK1;FAM76A;NECAB2;ZBTB8A;CDCA2;PDE1C;MAOB;TSHZ1;NEDD4L;TMTC1;1110059G10RIK;PRKCZ;PRPSAP2;PRKAR2B;CEP70;PENK;ATP6V0A2;GSG1L;ARSG;VAT1;EGR1;CADM4;ACE;FAM78B;DTNB;ZFP516;LRBA;PBX3;…
TEAD2 (mouse)	269/1591	2.26643e-05	0.000738856	1.25847	13.459	CPNE5;TMEM200B;PWWP2B;FNBP1L;GPATCH8;SLC4A5;HS6ST2;RPS6KA3;HTR6;SOX1;PEG10;AP1S1;EPHB1;CALN1;CACNA2D3;REV1;SOX11;WDR78;SOX10;RBP4;ARC;ASPHD1;RFX7;DDIT3;RFX4;FAM76A;SPATA18;PCDH10;WNK4;MBTD1;NEU2;SEC14L1;INPP5A;ATP6V0A2;SFN;RHBDL3;ZBTB7A;GPM6B;CDR2;DECR1;EGR2;EGR3;PLK5;CADM4;FZD2;FAM78B;DMPK;FZD5;BCL11B;ZFP516;ST8SIA2;PBX3;RASSF7;PBX2;NFATC2;TMEM192;NR1D2;BBIP1;L1CAM;SMARCA1;HNRNPL;MOV10;SLC6A6;ME…
SMAD4 (mouse)	266/1580	3.44395e-05	0.00102066	1.2531	12.8773	CNTFR;TMEM200B;PWWP2B;IKZF1;MKI67;SLC4A4;HS6ST2;TXNDC16;ZDBF2;ZC3H12C;RPS6KA3;PREX1;CNST;PPP4R1;MPRIP;PPP4R4;SOX8;PTGFRN;PKNOX1;PRIMA1;MBNL1;EPHA8;CACNA2D3;REV1;FNDC3B;MTUS1;8030462N17RIK;SOX11;WDR78;THAP4;RFX7;HECW2;AKAP9;SIK3;UGT8A;TSHZ1;AGAP1;ADAMTS16;MBTD1;RCE1;ZBTB7A;ATP6V1C2;CDK17;WNT10B;FZD3;JAG1;HOMER1;ARPP21;GPR12;BCL11B;PLK2;LRBA;PBX3;IRF2BP2;BBIP1;GPR137C;CYLD;MEX3A;RNF103;CCDC88C;GTF2…
RELA (mouse)	259/1656	0.00385126	0.0627755	1.16413	6.47182	TMEM200B;PWWP2B;HHIP;PPP2R2A;PKD2L1;FNBP1L;HS6ST2;ZDBF2;PPP4R4;MYB;CCNL1;SLC12A9;IER3;STARD3;CXADR;KCNK13;ZFP2;DHDH;EBF1;MTUS1;FNDC3A;RFX1;ISL1;MAPK8IP1;AFG3L1;ASPHD1;SPATA13;SIK3;ULK3;SIK1;FAM76A;SIK2;PLA1A;NECAB2;CASZ1;HS3ST3A1;UGT8A;PCDH10;MAPKAP1;MEPCE;GJC2;INPP5A;RACGAP1;NKX2-1;GSG1L;KCNE1L;KCNN3;GPM6B;PLK4;EGR1;EGR2;PHC2;CDK19;EGR3;HOMER1;DMPK;BCL11B;PLK2;SNAI3;STARD10;XRCC3;EAF1;ST8SIA3;PD…

### Sheet: up DEG Hip NT
Term	Overlap	P-value	Adjusted P-value	Odds Ratio	Combined Score	Genes
SP1 (mouse)	367/2360	6.0547e-11	1.97383e-08	1.36232	32.052	GLTP;PI4K2B;CCNK;CPNE5;TMEM200B;SERPINE2;MKI67;ZDBF2;SOX2;RPS6KA3;NUB1;RPS6KA5;PPP4R1;SOX1;RASSF3;PPP4R4;FAM110B;TBC1D10C;FBXO3;SOX8;PTGFRN;PKNOX1;JUNB;ANKS1B;GAMT;SMARCC1;IAH1;EPHA8;CACNA2D3;FNDC3B;ZFYVE21;SOX11;RFX1;MAPK8IP1;BCR;THAP4;ARMC2;EML5;DDIT3;RRAGD;TYRO3;FAR1;SIK1;PRR18;SIK2;EZR;NECAB2;TTYH3;CRABP2;UGT8A;TARSL2;PCDH10;PNP2;TSHZ1;MEPCE;NEDD4L;PRKCZ;MBTD1;INPP5A;KCNMB1;D5ERTD579E;ST3GAL4…
EGR1 (mouse)	265/1617	2.61379e-10	4.26048e-08	1.43569	31.6785	GLTP;PGAP1;TMEM200B;SLC4A4;DCAF4;TXNDC16;ZFYVE28;RPS6KA3;PPP4R1;RASSF3;FBXO3;PKNOX1;EPHB1;MBNL1;EPHA8;CACNA2D3;FNDC3B;CACNA2D2;AP1AR;8030462N17RIK;MAPK8IP1;NUP93;EML5;SPINT1;ZFP292;RFX7;XRN2;RRAGD;FAR1;SIK1;SKAP2;NECAB2;ZBTB8A;CDCA2;PDE1C;MAOB;FOXG1;TSHZ1;NEDD4L;TMTC1;1110059G10RIK;PRKCZ;PCDH17;PRPSAP2;PRKAR2B;D5ERTD579E;PENK;ATP6V0A2;GSG1L;TSPAN2;ARSG;VAT1;EGR1;ACE;FAM78B;DTNB;ZFP516;LRBA;PBX3;S…
SMAD4 (mouse)	242/1580	6.1418e-07	4.00445e-05	1.34178	19.1915	TMEM200B;IKZF1;MKI67;SLC4A4;HS6ST2;TXNDC16;ZDBF2;ZC3H12C;RPS6KA3;CNST;PPP4R1;PPP4R4;SOX8;PTGFRN;PKNOX1;PRIMA1;MBNL1;EPHA8;CACNA2D3;FNDC3B;MTUS1;8030462N17RIK;SOX11;WDR78;THAP4;ZFP292;RFX7;HECW2;AKAP9;SIK3;UGT8A;TSHZ1;MBTD1;RCE1;ATP6V1C2;CDK17;WNT10B;FZD3;HOMER1;ARPP21;GPR12;BCL11B;PLK2;LRBA;PBX3;SMARCA5;BBIP1;ELL2;GPR137C;CYLD;MEX3A;RNF103;CCDC88C;GTF2IRD1;XKR6;EZH2;PCSK2;ACHE;CCDC122;RARG;LRRC10…
TFAP2A (mouse)	225/1663	0.00309053	0.0671674	1.18526	6.85012	PLEKHB1;FNBP1L;SLC4A5;EDNRB;AI593442;DPF1;DZIP1L;JUNB;CALN1;ANKS1B;PRIMA1;TNS1;SRRM3;STARD3;EPHA8;PDYN;GABRG3;MAPK8IP1;THEG;KARS;ASPHD1;SUB1;RBP1;RRAGD;SIK3;KCNQ5;MPPE1;NGEF;CRABP2;CDCA3;TTYH1;PNP2;AKAP17B;PLA2G5;PCDH17;KLK6;NEU2;FAM171A1;APOD;LTA4H;ARSG;RHBDL3;AMZ1;STAT5B;FZD3;EAF1;PDE2A;NFATC2;UPF3B;L1CAM;PTK7;FXYD2;FXYD1;PPP1R1B;SRPX;ACY1;CITED2;PCSK9;WFDC2;PTPRF;CX3CL1;MYOM3;SMPD3;KCNT1;UBL3;…
TEAD2 (mouse)	214/1591	0.00505165	0.0968728	1.17833	6.23107	CPNE5;TMEM200B;FNBP1L;GPATCH8;SLC4A5;HS6ST2;RPS6KA3;SOX1;PEG10;AP1S1;EPHB1;CALN1;CACNA2D3;SOX11;WDR78;RBP4;ASPHD1;PRKD3;RFX7;DDIT3;RFX4;COL8A1;SPATA18;SKAP2;PCDH10;WNK4;MBTD1;NEU2;SEC14L1;INPP5A;ATP6V0A2;SFN;RHBDL3;GPM6B;CDR2;DECR1;EGR2;EGR3;FZD2;FAM78B;FZD5;BCL11B;ZFP516;ST8SIA2;PBX3;NFATC2;NR1D2;BBIP1;L1CAM;SMARCA1;HNRNPL;SLC6A6;MEX3A;RNF103;PTK7;GIPC2;GTF2IRD1;ROBO2;RARG;WFIKKN1;BHLHE41;GRIK3;…

### Sheet: up DEG Str NT
Term	Overlap	P-value	Adjusted P-value	Odds Ratio	Combined Score	Genes
SP1 (mouse)	475/2360	9.51538e-24	3.10201e-21	1.52247	80.7051	NCKAP1;TRIO;ITSN1;1700001L19RIK;GLS;SAMD14;UBASH3B;ZMIZ1;NAMPT;PRKACA;UNC5A;CACNA2D1;PRKCE;HPCAL1;SOX12;EML4;GPR162;PRKAR1B;ATF7;CTBP2;HPN;LYPD1;AGAP3;IQGAP2;FAM160B1;ADAMTS14;GRIN2A;LARP1;KCNMB4;PIP5K1B;PIP5K1C;RREB1;JAG2;HOMER2;INCA1;NR2F1;LNPEP;NR2F2;PRRC2B;MLLT11;PPFIBP1;MEX3B;GJB2;CPEB1;TBL2;LYPD6B;TDP1;FXYD7;CDK14;GABRB3;ZFP367;KCNC2;PHF20;KCNC3;KCNC4;MRPL38;EFCAB6;ING1;RNF157;C77080;PANX2;…
EGR1 (mouse)	329/1617	5.16532e-17	4.20974e-15	1.53906	57.7176	NCKAP1;FAAH;TRIO;TMEM200A;ICAM5;ISM1;ADARB2;GLS;HTR7;DPYSL4;UBASH3B;RUSC1;BSN;ATXN7L3;SOX5;1110008P14RIK;CACNA2D1;SLC35C2;FIBCD1;HPCAL1;MMD2;EBF4;HPCAL4;EML4;FNDC5;EID1;TCERG1L;ARMC6;ORAI2;KCTD13;ACOT2;KCNQ4;KCTD12;NBL1;ACOT5;ZFPM1;KCTD15;PFN2;CDS1;MTMR1;IGSF8;NUMBL;NRN1;PAXIP1;TMEM63B;LYPD1;ZBTB1;AGAP3;ADAMTS14;NUAK1;PGBD5;STC2;VPS8;ALX4;GSE1;KCNMB4;KCNN2;CEP192;PIP5K1C;HIVEP2;SLC19A2;JAG2;CADM1…
SMAD4 (mouse)	307/1580	3.38261e-13	1.83788e-11	1.46977	42.2044	NCKAP1;ERRFI1;VARS;ITSN1;COL12A1;RAPH1;ADARB1;GLS;ISLR;RNF115;ZMIZ1;PRKACA;EPHB2;ATXN7L3;EPHB3;PAQR9;UNC5A;STARD7;SFMBT1;CACNA2D1;PRKCE;SOX12;EBF4;ANK1;ADCY9;FNDC4;TCERG1L;NBL1;ACOT5;ZFPM1;KCTD15;TSHZ3;MYCBP2;ZBTB1;AGAP3;IQGAP2;MED12L;UBE2J1;TMTC4;NUAK1;LARP1;PRRC1;PGBD5;PRKAR2A;GSE1;TRPM4;BANP;JAG2;JUN;HOMER2;STAC;INCA1;NR2F1;FZD9;MICAL2;SLC16A10;MEMO1;NR2F2;SNAP91;PRRC2B;EHD1;UCK2;CPEB1;CDAN1;S…
TEAD2 (mouse)	301/1591	1.5704e-11	6.39937e-10	1.43108	35.6012	CERK;MAML2;ZFP608;IKZF4;CRHBP;RNF112;LGALS1;IGLON5;RASSF5;DPYSL3;HOMER3;KIF21B;ATXN7L3;IL15RA;EPHA6;FBXO2;PRKCE;ISLR2;RFX3;MMD2;ANK2;SOX12;EBF4;DKK3;AR;BIN1;PAPPA;ORAI3;KCNQ4;ZFP9;ZFPM2;KCTD15;TMEM63B;CTBP2;TSHZ3;IGSF3;SLC45A1;ZBTB1;BAZ2A;LYPD6;MED12L;TMTC4;HSD11B1;ABR;NUAK1;CYP4X1;PCBP4;KCNN1;GSE1;HIVEP3;RREB1;PEA15A;JUN;BCL11A;NR2F1;NR2F2;IGF1;GRIN2B;PRRC2B;GRIN2D;EHD2;MEX3B;SLC6A7;VANGL2;AKR1B…
CACYBP (mouse)	265/1656	0.000368385	0.0050039	1.21047	9.57044	OXTR;NPFFR1;CPNE6;ADARB2;IKZF4;IL27RA;EDNRA;HOMER3;SOX5;PAQR8;IL15RA;PAQR9;JMJD4;KCNK10;FIBCD1;ISLR2;ACSL5;SLC6A12;CSNK1D;MMD2;ACSL4;HPCAL4;SYTL4;SULT2B1;WDR81;HECW1;KCNQ4;NBL1;STX1A;SLC45A4;IGSF8;NRN1;TMEM63C;PEX11B;TWF2;IQGAP2;PPL;ADAMTS10;GRIN2A;NUAK1;NHLH1;STC2;KCNN1;KCNN2;RREB1;NR2C2AP;PEA15A;B3GALNT1;STAC;NR2F1;SLC16A11;ABCA7;PARVB;GRIN2B;EHD1;EHD2;CPEB1;PPP5C;AKR1B10;ETL4;ITGBL1;XKR4;ZBTB8…

### Sheet: up DEG Hip ST
Term	Overlap	P-value	Adjusted P-value	Odds Ratio	Combined Score	Genes
SP1 (mouse)	474/2360	5.4419e-21	1.77406e-18	1.47899	69.0101	RB1;NCKAP1;TRIO;ITSN1;1700001L19RIK;GLS;SAMD14;UBASH3B;ZMIZ1;NAMPT;PIP4K2B;PRKACA;UNC5A;CACNA2D1;PRKCE;HPCAL1;RC3H1;EML4;GPR162;PRKAR1B;DDIT4;ATF7;CTBP2;HPN;AGAP3;IQGAP2;ADAMTS14;GRIN2A;LARP1;KCNMB4;PIP5K1B;PIP5K1C;RREB1;JAG2;HOMER2;INCA1;NR2F1;LNPEP;NR2F2;PRRC2B;MLLT11;PPFIBP1;MEX3B;GJB2;CPEB1;TBL2;LYPD6B;FXYD7;CDK14;GABRB3;ZFP367;KCNC2;PHF20;KCNC3;KCNC4;EFCAB6;ING1;EEA1;RNF157;C77080;PANX2;MMP2…
SMAD4 (mouse)	331/1580	2.6364e-17	2.86489e-15	1.54266	58.8904	NCKAP1;ERRFI1;PANK3;PANK1;ITSN1;COL12A1;RAPH1;ADARB1;GLS;ISLR;RNF115;ZMIZ1;PRKACA;EPHB2;ATXN7L3;EPHB3;PAQR9;UNC5A;STARD7;SFMBT1;CACNA2D1;PRKCE;EBF4;ANK1;ADCY9;FNDC4;NBL1;ACOT5;ZFPM1;KCTD15;MYCBP2;ZBTB1;AGAP3;IQGAP2;MED12L;UBE2J1;TMTC4;NUAK1;LARP1;PGBD5;PRKAR2A;HIVEP1;GSE1;TRPM4;BANP;JAG2;JUN;HOMER2;STAC;INCA1;NR2F1;MICAL2;SLC16A10;MEMO1;NR2F2;SNAP91;PRRC2B;EHD1;UCK2;CPEB1;CDAN1;SESTD1;MYO5B;LYPD6…
EGR1 (mouse)	331/1617	8.61694e-16	7.02281e-14	1.50736	52.2869	RB1;NCKAP1;FAAH;TRIO;TMEM200A;ICAM5;ADARB2;GLS;HTR7;UBASH3B;RUSC1;PIP4K2B;BSN;ATXN7L3;SOX5;1110008P14RIK;CACNA2D1;SLC35C2;FIBCD1;HPCAL1;MMD2;EBF4;HPCAL4;EML4;FNDC5;EID1;ARMC6;ORAI2;ACOT2;KCTD12;NBL1;ACOT5;ZFPM1;KCTD15;PFN2;CDS1;MTMR1;NUMBL;NRN1;MTMR3;PAXIP1;ZBTB1;AGAP3;ADAMTS14;NUAK1;PGBD5;STC2;VPS8;ALX4;GSE1;KCNMB4;KCNN2;CEP192;PIP5K1C;HIVEP2;SLC19A2;JAG2;CADM1;LRRN2;STAC;BCL11A;SS18L1;IQSEC3;FZ…
TEAD2 (mouse)	292/1591	1.52559e-08	4.97341e-07	1.35149	24.3245	CERK;MAML2;ZFP608;IKZF4;CRHBP;RNF112;IGLON5;RASSF5;DPYSL3;HOMER3;KIF21A;KIF21B;ATXN7L3;AGFG1;EPHA6;FBXO2;PRKCE;ISLR2;RFX3;MMD2;ANK2;EBF4;DKK3;AR;BIN1;PAPPA;ORAI3;DDIT4;ZFP9;ZFPM2;KCTD15;CTBP2;IGSF3;ZBTB1;BAZ2A;LYPD6;MED12L;TMTC4;HSD11B1;ABR;NUAK1;CYP4X1;KCNN1;GSE1;HIVEP3;RREB1;PEA15A;JUN;BCL11A;NR2F1;NR2F2;IGF1;GRIN2B;PRRC2B;GRIN2D;MEX3B;SLC6A7;VANGL2;AKR1B10;UNC119;NRP1;BTG2;KCNC2;FAM57B;LRRC4;P…
HNF4A (mouse)	86/461	0.00123233	0.0167392	1.37372	9.20233	PTPRR;CLSTN2;DGKA;RASGRF1;SNX12;CHD5;FMN1;EFCAB5;FAIM2;PLAT;MYLK;RCBTB2;PTPRG;FGF5;NARS;FADS2;NUDCD1;KCNT2;IKBKG;ERC1;HMGN3;GAL3ST3;PCDHAC1;NCOA1;CUBN;ZHX3;SVOP;ARHGEF17;TOMM34;SSTR1;COMMD7;ADRA2A;DCN;ALDH3A2;KIFC2;ORAI2;SMS;ATG4C;AHRR;ARHGEF4;GEMIN7;SHANK2;GRIA1;ZFP423;CALCRL;ITIH2;RABGAP1;TMEM63C;CABP7;RGS16;CACNA1D;STK4;NEUROD1;ARHGAP21;BAG4;RASD1;CYTH4;AP2S1;MAN1C1;PIP5K1B;SLC36A4;RAE1;NTSR1;…

### Sheet: up DEG Str ST
Term	Overlap	P-value	Adjusted P-value	Odds Ratio	Combined Score	Genes
SP1 (mouse)	385/2360	2.70799e-16	8.82804e-14	1.46705	52.5865	PI4K2B;CNTFR;SERPINE2;TMEM200B;ZDBF2;NUB1;PPP4R1;PPP4R4;FAM110B;PKNOX1;JUNB;ANKS1B;GAMT;IAH1;CACNA2D3;FNDC3B;ZFYVE21;SOX11;RFX1;BCR;EML5;DDIT3;TYRO3;PRR18;TTYH3;CRABP2;TARSL2;PNP2;AGAP1;NEDD4L;PRKCZ;OAZ1;KCNMB1;D5ERTD579E;NKX2-1;RHBDL3;WNT10B;FZD2;HOMER1;FZD5;LRBA;STARD10;PBX3;NFATC2;IRF2BP2;NR1D2;BBIP1;FOSL2;HNRNPL;XKR8;ABTB1;SLC6A6;RNF103;ACHE;RARG;SETD3;LRRC10B;PHF1;PIGP;BHLHE41;LRRC3;SHB;GLI3…
EGR1 (mouse)	267/1617	5.9824e-12	9.75131e-10	1.4849	38.373	GLTP;CNTFR;PGAP1;TMEM200B;SLC4A4;DCAF4;TXNDC16;ZFYVE28;RPS6KA3;PPP4R1;RASSF3;FBXO3;PKNOX1;EPHB1;TBC1D10A;MBNL1;EPHA8;CACNA2D3;FNDC3B;CACNA2D2;AP1AR;MAPK8IP1;NUP93;EML5;ARC;SPINT1;RFX7;RRAGD;SIK1;NECAB2;ZBTB8A;PDE1C;FOXG1;TSHZ1;NEDD4L;TMTC1;PRKCZ;PRPSAP2;PRKAR2B;D5ERTD579E;PENK;ATP6V0A2;GSG1L;VAT1;EGR1;FAM78B;DTNB;ZFP516;LRBA;PBX3;IRF2BP2;NTAN1;FHDC1;GPR137C;ANLN;SLC6A6;RNF103;PPP1R1B;ID4;GPR27;PC…
SMAD4 (mouse)	248/1580	5.37968e-09	3.50755e-07	1.41153	26.8764	CNTFR;TMEM200B;GPATCH4;IKZF1;MKI67;SLC4A4;HS6ST2;TXNDC16;ZDBF2;ZC3H12C;RPS6KA3;LIPE;CNST;PPP4R1;PPP4R4;SOX8;PTGFRN;PKNOX1;PRIMA1;MBNL1;EPHA8;CACNA2D3;FNDC3B;MTUS1;SOX11;WDR78;THAP4;RFX7;HECW2;AKAP9;SIK3;UGT8A;TSHZ1;AGAP1;MBTD1;RCE1;ATP6V1C2;CDK17;WNT10B;FZD3;HOMER1;ARPP21;GPR12;BCL11B;PLK2;LRBA;PBX3;IRF2BP2;BBIP1;ELL2;UBAC1;GPR137C;CYLD;RNF103;CCDC88C;GTF2IRD1;ANP32B;XKR6;EZH2;PCSK2;ACHE;RARG;LRR…
TEAD2 (mouse)	235/1591	1.98694e-06	5.39787e-05	1.32829	17.439	CPNE5;TMEM200B;FNBP1L;GPATCH8;HS6ST2;RPS6KA3;LIPE;SOX1;PEG10;AP1S1;EPHB1;CALN1;CACNA2D3;SOX11;WDR78;SOX10;RBP4;ARC;ASPHD1;RFX7;DDIT3;RFX4;PCDH10;WNK4;MBTD1;NEU2;SEC14L1;INPP5A;ATP6V0A2;SFN;RHBDL3;GPM6B;CDR2;DECR1;EGR2;EGR3;FZD2;FAM78B;DMPK;FZD5;BCL11B;ZFP516;ST8SIA2;PBX3;NFATC2;TMEM192;NR1D2;BBIP1;L1CAM;SMARCA1;FOSL2;HNRNPL;MOV10;SLC6A6;RNF103;PTK7;GIPC2;GTF2IRD1;ROBO2;GPR27;RARG;CDKN1A;USPL1;BHL…
RELA (mouse)	232/1656	8.68015e-05	0.00166455	1.25986	11.7821	TMEM200B;HHIP;TESK1;PPP2R2A;PKD2L1;FNBP1L;HS6ST2;ZDBF2;PPP4R4;CCNL1;SLC12A9;STARD3;CXADR;KCNK13;ZFP2;DAPK3;DHDH;EBF1;MTUS1;RFX1;ISL1;MAPK8IP1;ASPHD1;SPATA13;SIK3;ULK3;SIK1;SIK2;PLA1A;RNF121;NECAB2;UGT8A;SLC35D1;PCDH10;MAPKAP1;GJC2;INPP5A;RACGAP1;NKX2-1;GSG1L;KCNE1L;KCNN3;PRR22;GPM6B;EGR1;EGR2;CDK19;EGR3;HOMER1;DMPK;BCL11B;PLK2;SNAI3;STARD10;XRCC3;EAF1;ST8SIA3;PDE2A;NFATC2;ELL2;FOSL2;1700037H04RIK…
