## Supplementary table 5 for "*Hippocampal Egr1*-dependent neuronal ensembles negatively regulate motor learning"

### Sheet: DEG-EGR1 Down Hip LT
				STRIATUM LT vs NT		HIPPOCAMPUS LT vs NT
Gene symbol	Entrez	GO	Genename	log2FC	Adj pvalue	log2FC2	Adj pvalue2
Pxn	360820	GO:0000187	paxillin	-0.127449	0.265136	-0.300022	0.00163712
Frmd6	257646	GO:0003383	FERM domain containing 6	-0.431498	1.03038e-06	-0.301399	0.000571669
1110008P14Rik			RIKEN cDNA 1110008P14 gene	-0.153969	0.331364	-0.308104	0.0229293
Gsg1l	146395	GO:0005515	Germ Cell-Specific Gene 1-Like Protein	0.365882	0.00728835	-0.308127	0.0408572
Ypel2	360590	NA	yippee-like 2	-0.0594147	0.52553	-0.308823	5.31384e-05
Panx2	362979	GO:0002931	pannexin 2	-0.0865531	0.418866	-0.31426	9.25856e-05
Anln	363031	GO:0000281	anillin, actin binding protein	-0.398581	0.00285818	-0.315797	0.0285702
Mettl3	361035	GO:0008168	methyltransferase-like 3	-0.208157	0.00123005	-0.317886	1.37695e-07
Mmgt2	93380	GO:0015093	Membrane magnesium transporter 2	-0.142051	0.406605	-0.321173	0.0238047
Trabd	300142	NA	TraB domain containing	0.0112679	0.927876	-0.323226	3.8092e-06
Baiap2	117542	GO:0001726	BAI1-associated protein 2	-0.125787	0.10999	-0.3251	2.55198e-06
Isyna1	290651	GO:0004512	inositol-3-phosphate synthase 1	0.277824	0.000424181	-0.330473	0.000163743
Srbd1	301665	GO:0003676	S1 RNA binding domain 1	-0.202857	0.0250953	-0.332252	4.65328e-05
Prdm15	304054	GO:0000977	PR domain containing 15	-0.244046	0.00158356	-0.332434	2.06712e-06
Ptpn1	24697	GO:0004725	protein tyrosine phosphatase, non-receptor type 1	-0.171747	0.0121373	-0.33277	2.22145e-08
Gse1	23199	GO:0005515	Genetic Suppressor Element 1	-0.0485314	0.704234	-0.342121	5.88658e-05
Doc2b	81820	GO:0005509	double C2-like domains, beta	-0.0102102	0.93465	-0.34296	5.47956e-06
Irf2bp2	679357	GO:0005634	interferon regulatory factor 2 binding protein 2	-0.168604	0.0332715	-0.345159	1.56404e-06
Ncor2	360801	GO:0000118	nuclear receptor co-repressor 2	-0.131691	0.095536	-0.346781	1.6559e-07
Pknox1	294322	GO:0001228	PBX/knotted 1 homeobox 1	0.0785583	0.443013	-0.35136	2.41301e-05
Mdga1	309659	GO:0001764	MAM domain containing glycosylphosphatidylinositol anchor 1	-0.117292	0.453425	-0.352928	0.00187226
Col27a1	298101	GO:0003431	collagen, type XXVII, alpha 1	-0.130433	0.423953	-0.358322	0.0130869
Nuak1	299694	GO:0002039	NUAK family, SNF1-like kinase, 1	-0.000452649	0.998132	-0.358394	8.09441e-05
Katna1	292464	GO:0000922	katanin p60 (ATPase-containing) subunit A1	-0.191709	0.0206705	-0.365187	2.0078e-06
Tpm4	24852	GO:0001649	tropomyosin 4	-0.354575	0.000416611	-0.365707	0.000180987
Prdm2	313678	GO:0003677	PR domain containing 2, with ZNF domain	-0.248869	2.7575e-05	-0.376852	1.41298e-12
Crem	25620	GO:0001046	cAMP responsive element modulator	-0.610126	2.69865e-10	-0.376905	0.00014802
Prr5	315189	GO:0001934	proline rich 5 (renal)	-0.282802	0.142029	-0.385547	0.0193229
Timeless	83508	GO:0000122	timeless circadian clock	0.124249	0.584897	-0.388646	0.0341612
Spred1	296072	GO:0000188	sprouty-related, EVH1 domain containing 1	-0.479905	4.5763e-11	-0.38921	3.21062e-07
Sh3gl1	81922	GO:0002102	SH3-domain GRB2-like 1	-0.142119	0.0783305	-0.390036	2.70148e-10
Gng5	79218	GO:0003674	guanine nucleotide binding protein (G protein), gamma 5	-0.435776	0.0102644	-0.391821	0.0303536
Dlk2	316232	GO:0005509	delta-like 2 homolog (Drosophila)	-0.807767	2.28066e-12	-0.392161	0.000372186
Zfp276	307924	GO:0003676	zinc finger protein (C2H2 type) 276	-0.321134	3.6067e-05	-0.39884	9.04651e-08
Pdlim7	286908	GO:0001503	PDZ and LIM domain 7	-0.334863	2.39114e-05	-0.398845	3.0785e-07
Irs2	29376	GO:0002053	insulin receptor substrate 2	-0.842715	2.89574e-26	-0.402196	8.74273e-07
Rbm10	64510	GO:0000122	RNA binding motif protein 10	-0.188185	0.0117364	-0.413454	5.06977e-11
Creld1	312638	GO:0003674	cysteine-rich with EGF-like domains 1	-0.132338	0.0502454	-0.413734	1.37607e-12
Sft2d1	292305	GO:0015031	SFT2 domain containing 1	-0.204311	0.0508147	-0.414423	7.28954e-06
Csf3r	298518	GO:0003674	colony stimulating factor 3 receptor (granulocyte)	-0.283926	0.0687088	-0.428694	0.00302694
Abcc4	170924	GO:0003674	ATP-binding cassette, subfamily C (CFTR/MRP), member 4	-0.191723	0.254241	-0.432083	0.00335305
Sbk1	113907	GO:0004674	SH3 domain binding kinase 1	-0.286583	8.24274e-05	-0.477543	4.72646e-12
Mrps6	64968	GO:0070181	Mitochondrial Ribosomal Protein S6	-0.549631	1.09828e-06	-0.482115	1.26512e-05
Flt1	54251	GO:0000186	FMS-related tyrosine kinase 1	-0.0970149	0.654054	-0.527637	0.000920058
Vwa1	298683	GO:0005576	von Willebrand factor A domain containing 1	-0.332344	0.0276415	-0.574718	2.14562e-05
Trim47	690374	GO:0005737	tripartite motif-containing 47	-0.0816283	0.812145	-0.579411	0.0134409
Sik1	59329	GO:0000122	salt-inducible kinase 1	-0.149776	0.182632	-0.59813	8.69231e-10
Hic1	303310	GO:0000122	hypermethylated in cancer 1	0.242714	0.448211	-0.607826	0.0190801
Tmem44	288028	GO:0016021	transmembrane protein 44	-0.106436	0.630864	-0.621174	0.000147109
Cobl	305497	GO:0001726	cordon-bleu WH2 repeat protein	-0.401678	0.151842	-0.623776	0.0213454
Nfkb2	309452	GO:0000122	nuclear factor of kappa light polypeptide gene enhancer in B-cells 2, p49/p100	-0.558141	0.00527996	-0.64999	0.00115318
Cbfa2t3	361431	GO:0000122	core-binding factor, runt domain, alpha subunit 2; translocated to, 3	-0.958524	3.25684e-14	-0.656942	7.4217e-09
Rad51c	497976	GO:0000400	RAD51 paralog C	-0.58081	0.00843445	-0.725596	2.06237e-06
Plekhf1	308543	GO:0005634	pleckstrin homology domain containing, family F (with FYVE domain) member 1	-0.929197	0.000421713	-0.745373	0.00714477
Slc5a3	6526	GO:00022857	Solute Carrier Family 5 Member 3	-1.28213	4.60635e-35	-0.868352	6.148e-17
Fam83d	311598	GO:0001837	family with sequence similarity 83, member D	-0.420168	0.0437336	-0.919195	6.6106e-06
Atf3	25389	GO:0000122	activating transcription factor 3	-0.817911	0.0208426	-0.982649	0.000846522
Lemd1	93273	GO:0016021	LEM Domain Containing 1	-0.273164	0.597569	-1.00168	0.0125003
Klf2	306330	GO:0000902	Kruppel-like factor 2	-0.757254	3.11097e-05	-1.25423	1.25492e-15
Arc	54323	GO:0001669	activity-regulated cytoskeleton-associated protein	-0.755479	4.23116e-05	-1.27524	4.10678e-13
Egr1	24330	GO:0000122	early growth response 1	-0.917192	2.27294e-11	-1.30107	6.49992e-22
Maff	366960	GO:0001701	v-maf avian musculoaponeurotic fibrosarcoma oncogene homolog F	-1.28991	0.00531732	-1.76525	3.90802e-05

### Sheet: DEG-EGR1 up Hip LT
				STRIATUM LT vs NT		HIPPOCAMPUS LT vs NT
Gene Symbol	Entrez	GO	Gene name	log2 FC	adj p-value	log2 FC2	adj p-value3
Wnt9a	287357	GO:0003674	wingless-type MMTV integration site family, member 9A	-0.444971	0.16017	1.49422	2.7217e-23
Tnik	294917	GO:0000165	TRAF2 and NCK interacting kinase	0.486588	5.12244e-17	0.446993	3.25893e-14
Nup93	291874	GO:0002230	nucleoporin 93	0.488795	7.16313e-17	0.476134	3.84563e-14
Atp11b	361929		ATPase, class VI, type 11B	0.250835	0.00241157	0.521144	2.04296e-12
Fbxl4	313101	GO:0005654	F-box and leucine-rich repeat protein 4	0.61	1.81604e-14	0.546429	6.82715e-12
Slc6a6	29464	GO:0001761	solute carrier family 6 (neurotransmitter transporter), member 6	0.81093	1.2738e-50	0.369171	3.16357e-10
Rcor3	684192	GO:0003677	REST corepressor 3	0.401349	3.24928e-07	0.403003	5.32665e-09
Abcb4	5244	GO:0005524	ATP Binding Cassette Subfamily B Member 4	0.400029	0.000613506	0.560671	1.12097e-07
Mctp1	79772	GO:0005509	Multiple C2 And Transmembrane Domain Containing 1	0.246001	0.0103403	0.469707	2.6813e-07
Dock7	313388	GO:0000226	dedicator of cytokinesis 7	0.176728	0.00771949	0.311284	5.3252e-07
Mfap3l	306424	GO:0005886	microfibrillar-associated protein 3-like	0.0424122	0.660022	0.329227	5.62731e-07
Ankrd28	23243	GO:0005515	ankyrin repeat domain 28	0.260465	0.000224288	0.325564	2.50881e-06
Zbtb25	314245	GO:0000977	zinc finger and BTB domain containing 25	0.64309	1.21265e-09	0.462788	3.18501e-06
Phf7	364510	GO:0005634	PHD finger protein 7	0.875659	7.45348e-11	0.623439	3.91245e-06
Kcnv1	60326	GO:0005251	potassium channel, voltage-gated modifier subfamily V, member 1	-0.142825	0.268091	0.476295	7.90964e-06
Eml2	192360	GO:0003824	echinoderm microtubule associated protein like 2	0.530147	1.42666e-12	0.329602	3.26892e-05
Mdga2	314180	GO:0005886	MAM domain containing glycosylphosphatidylinositol anchor 2	0.0544505	0.6338	0.343505	3.90285e-05
Sertad4	360899	GO:0005634	SERTA domain containing 4	0.267988	0.0023915	0.375122	5.79257e-05
Pdgfra	25267	GO:0001553	platelet derived growth factor receptor, alpha polypeptide	0.059769	0.580085	0.311381	6.82786e-05
Ccdc112	498858	NA	coiled-coil domain containing 112	0.22294	0.0387452	0.370238	0.000155171
Hfm1	690161	GO:0000712	HFM1, ATP-dependent DNA helicase homolog	0.713342	2.43111e-07	0.496646	0.000515969
Zfp28	102548693	GO:0003676	zinc finger protein 28	0.586121	1.05757e-08	0.334529	0.00218249
Bend3	683923	GO:0000122	BEN domain containing 3	0.250005	0.174332	0.341778	0.00493734
Cpne2	498972	GO:0005634	copine II	-0.0561721	0.856387	0.590425	0.00608568
Slit2	360272	GO:0001656	slit guidance ligand 2	-0.421705	0.0361347	0.482609	0.011487
Pura	5813	GO:0008134	Purine Rich Element Binding Protein A	0.0937419	0.591998	0.344115	0.0122066
Zbtb8a	313049	GO:0003674	zinc finger and BTB domain containing 8a	0.16278	0.230174	0.365967	0.0170498
Tpbg	83684	GO:0005737	trophoblast glycoprotein	0.267974	0.264162	0.562231	0.0188388
Rasl12	315762	GO:0005525	RAS-like, family 12	0.0348836	0.91372	0.417007	0.0279541
Ccl28	114492	GO:0001954	chemokine (C-C motif) ligand 28	0.842205	0.0105284	0.711245	0.0330149
Tnfaip8l3	315673	GO:0005737	tumor necrosis factor, alpha-induced protein 8-like 3	-0.292539	0.135325	0.348588	0.0338059
Gnb4	294962	GO:0004871	guanine nucleotide binding protein (G protein), beta polypeptide 4	0.239647	0.0987806	0.304142	0.0442854
