## Supplementary table 6 for "*Hippocampal Egr1*-dependent neuronal ensembles negatively regulate motor learning"

### Sheet: Hoja1
GO parent term ID	Ontology terms	Gene count	q-value	Genes
	Biological Process
SYNGO:synprocess	process in the synapse	10	0.0201582	DOC2B;TNIK;GSG1L;ARC;BAIAP2;SLC6A6;MDGA1;MDGA2;DOCK7;PURA
GO:0007416	synapse assembly	3	0.0120949	MDGA1;MDGA2;DOCK7
GO:0050804	modulation of chemical synaptic transmission	3	0.0201582	BAIAP2;ARC;SLC6A6
GO:0099072	regulation of postsynaptic membrane neurotransmitter receptor levels	3	0.0228956	TNIK;GSG1L;ARC
GO:0050808	synapse organization	4	0.0674394	BAIAP2;MDGA1;MDGA2;DOCK7
	Cellular Component
GO:0014069	postsynaptic density	6	0.004	PURA;BAIAP2;TNIK;SH3GL1;ARC;GSG1L
GO:0099092	postsynaptic density, intracellular component	3	0.004	BAIAP2;TNIK;SH3GL1
GO:0098794	postsynapse	7	0.05	PURA;BAIAP2;TNIK;SH3GL1;ARC;GSG1L;SLC6A6
GO:0098793	presynapse	3	0.4	TNIK;SH3GL1;BAIAP2
