## Supplementary table 7 for "*Hippocampal Egr1*-dependent neuronal ensembles negatively regulate motor learning"

### Sheet: Hoja1
Figure	Variable	Group	n mice	Normality test used	Failed normality test	Mean	SEM	Statistical analysis	Comparison	P value
1B	Correlation with left striatum	Wild type mice	11	D'Agostino & Pearson omnibus normality test	no	0.5623	0.07714	Fisher-z transform of the Pearson's correlation value between the average time series of the region	left striatum-right striatum	n.a.
				D'Agostino & Pearson omnibus normality test	no	0.6198	0.08072	Fisher-z transform of the Pearson's correlation value between the average time series of the region	left striatum- left hippocampus	n.a.
				D'Agostino & Pearson omnibus normality test	no	0.4331	0.0646	Fisher-z transform of the Pearson's correlation value between the average time series of the region	left striatum- right hippocampus	n.a.
Figure	Variable	Group	n mice	n data points	Statistical analysis	Comparison	DF	Test value	P value
2B	Latency to fall	Naive mice	8	0	two-way ANOVA (day 1)	Interaction	3, 42	2501	P = 0.07
		Short term trained mice	8	4		Trial number	3, 42	28.54	P < 0.0001
		Long term trained mice	8	20		Group	3, 42	2.46	P = 0.139
Figure	Variable	Group	n mice	n data points	Normality test used	Failed normality test	Mean	SEM	Statistical analysis	Comparison	DF	Test value	P value
3E	Egr1 mRNA levels in the striatum	Naive mice	5	5	D'Agostino & Pearson omnibus normality test	no	1.002	0.02889	One-way ANOVA	Short-term trained and long-term trained vs non-trained	2, 12	71.43	P<0,0001
		Short term trained mice	5	5	D'Agostino & Pearson omnibus normality test	no	1.011	0.03857
		Long term trained mice	5	5	D'Agostino & Pearson omnibus normality test	no	0.4209	0.04977
3F	Egr1 mRNA levels in the hippocampus	Naive mice	5	5	D'Agostino & Pearson omnibus normality test	yes	1.038	0.1532	Kruskal-Wally test	Short-term trained and long-term trained vs non-trained	n.a.	10, 24	P=0,0006
		Short term trained mice	5	5	D'Agostino & Pearson omnibus normality test	yes	0.8258	0.02108
		Long term trained mice	5	5	D'Agostino & Pearson omnibus normality test	yes	0.3647	0.02193
Figure	Variable	Group	n mice	n data points	Statistical analysis	Comparison	DF	Test value	P value
4B	Latency to fall	Naive mice	8	0	two-way ANOVA (day 1)	Interaction	3.24	0.716	P = 0.551
		Short term trained mice	8	4		Trial number	3.24	23.25	P < 0.0001
		Long term trained mice	8	20		Group	3.24	0.088	P = 0.022
Figure	Variable	Group	n mice	n data points	Statistical analysis	Comparison	DF	Test value	P value
4D	Cell density	Naive mice	5	5	two-way ANOVA	Interaction	14, 96	1.73	P = 0,0613
		Short term trained mice	5	5		Region	7, 96	2.58	P = 0,0174
		Long term trained mice	5	5		Group	2, 96	23.6	P < 0,0001
Figure	Variable	Group	n mice	n data points	Statistical analysis	Comparison	DF	Test value	P value
4F	Cell density double positive (neural marker/GFP)	Naive mice	5	5	two-way ANOVA	Interaction	8, 60	0.766	P = 0,6334
		Short term trained mice	5	5		Region	4, 60	2535	P < 0,0001
		Long term trained mice	5	5		Group	2, 60	0.021	P = 0,9788
Figure	Variable	Group	n mice	n data points	Normality test used	Failed normality test	Mean	SEM	Statistical analysis	Comparison	DF	Test value	P value
5D	Egr1 levels, IOD (A.U.)	Scramble	8	8	D'Agostino & Pearson omnibus normality test	yes	108.3	16.8	Mann Withney test	Scramble group vs shRNA-Egr1 group	14	Sum of ranks A,B: 95, 41. Mann-Whitney U: 5	0.003
		shRNA-Egr1	8	8	D'Agostino & Pearson omnibus normality test		50.5	5.606
Figure	Variable	Group	n mice	n data points	Statistical analysis	Comparison	DF	Test value	P value
5E	Latency to fall	Scramble	11	20	two-way ANOVA	Interaction	3.24	0.716	P = 0.551
		shRNA-Egr1	12	20		Trial number	3.24	23.25	P < 0.0001
						Group	3.24	0.088	P = 0.022
Figure	Variable	Group	n mice	n data points	Statistical analysis	Comparison	DF	Test value	P value
6C	Latency to fall	Vehicle	7	20	two-way ANOVA (day 3)	Interaction	3, 52	0.2684	P = 0,8479
		Casp3	8	20		Trial number	3, 52	0.6306	P = 0,5986
						Group	3, 52	15.78	P = 0,0002
Figure	Variable	Group	n mice	n data points	Statistical analysis	Comparison	DF	Test value	P value
6E	Density of GFP-positive cells	Naive	5	3	two-way ANOVA	Interaction	4, 51	2.413	P = 0,0609
		Vehicle	7	3		Trial number	2, 51	0.247	P = 0,7821
		Casp3	8	3		Group	2, 51	49.275	P < 0,0001
Figure	Variable	Group	n mice	n data points	Statistical analysis	Comparison	DF	Test value	P value
6G	Density of GFP-positive cells	Naive	5	3	two-way ANOVA	Interaction	6, 64	0.188	P=0,9792
		Vehicle	7	3		Trial number	3, 64	4.022	P=0,0110
		Casp3	8	3		Group	2, 64	0.109	P=0,8963
Figure	Variable	Group	n mice	n data points	Normality test used	Failed normality test	Mean	SEM	Statistical analysis	Comparison	DF	Test value	P value
7F	cFos levels, IOD (A.U.)	hM3D(Gq) + Vehicle	9	9	D'Agostino & Pearson omnibus normality test	yes	73.63	5.181	Mann Withney test	hM3D(Gq) + Vehicle VS hM3D(Gq) + CNO	15	Sum of ranks A,B: 36, 117. Mann-Whitney U: 0	< 0,0001
		hM3D(Gq) + CNO	8	8	D'Agostino & Pearson omnibus normality test		126.6	23.86
Figure	Variable	Group	n mice	n data points	Statistical analysis	Comparison	DF	Test value	P value
7H	Latency to fall	hM3D(Gq) + Vehicle	10	24	two-way ANOVA (day 6)	Interaction	3, 76	0.9605	P = 0,4159
		hM3D(Gq) + CNO	11	24		Trial number	3, 76	0.483	P = 0,6946
						Group	1, 76	26.41	P < 0,0001
Figure	Variable	Group	n mice	n data points	Statistical analysis	Comparison	DF	Test value	P value
7I	Latency to fall	WT + vehicle	10	24	two-way ANOVA (day 6)	Interaction	3, 76	0.2541	P=0,8582
		WT+ CNO	10	24		Trial number	3, 76	0.4883	P=0,4883
						Group	1, 76	0.929	P=0,9292
Figure	Variable	Group	n mice	n data points	Normality test used	Failed normality test	Mean	SEM	Statistical analysis	Comparison	DF	Test value	P value
8C	Total distance in the open field task	hM3D(Gq) + Vehicle	10	10	D'Agostino & Pearson omnibus normality test	no	4155	398.3	Two-tailed Unpaired t test	hM3D(Gq) + Vehicle VS hM3D(Gq) + CNO	19	t=0,5861	0.5647
		hM3D(Gq) + CNO	11	11	D'Agostino & Pearson omnibus normality test		4447	306.1
Figure	Variable	Group	n mice	n data points	Normality test used	Failed normality test	Mean	SEM	Statistical analysis	Comparison	DF	Test value	P value
8D	Time spent in the center in the open field t ask	hM3D(Gq) + Vehicle	10	10	D'Agostino & Pearson omnibus normality test	no	11.38	2.206	Two-tailed Unpaired t test	hM3D(Gq) + Vehicle VS hM3D(Gq) + CNO	19	t=0,8669	0.3968
		hM3D(Gq) + CNO	11	11	D'Agostino & Pearson omnibus normality test		9.073	1.558
Figure	Variable	Group	n mice	n data points	Normality test used	Failed normality test	Mean	SEM	Statistical analysis	Comparison	DF	Test value	P value
8E	Parallel index in the open field task	hM3D(Gq) + Vehicle	10	10	D'Agostino & Pearson omnibus normality test	yes	0.29	0.0164	Mann Withney test	hM3D(Gq) + Vehicle VS hM3D(Gq) + CNO	19	Sum of ranks A,B: 95, 136. Mann-Whitney U: 40	0.3021
		hM3D(Gq) + CNO	11	11	D'Agostino & Pearson omnibus normality test		0.3191	0.02007
Figure	Variable	Group	n mice	n data points	Statistical analysis	Comparison	DF	Test value	P value
8G	Novel object location preference vs old object location preference	hM3D(Gq) + Vehicle	10	10 + 10	two-way ANOVA (day 6)	Interaction	1, 38	0.4502	P = 0,5063
		hM3D(Gq) + CNO	11	11 + 11		Trial number	1, 38	62.11	P < 0,0001
						Group	1, 38	1.978e-14	P > 0,9999
